# Inactivation of a protein hydroxylase complex impairs replication fork restart in cancer and neurodevelopmental disorders

**DOI:** 10.1101/2025.11.22.689938

**Authors:** Tristan J Kennedy, Sally C Fletcher, Uncaar Boora, Erin Fraser-Williams, Arashpreet Kaur, Gareth W Hughes, Eline Hendrix, Joanna R Morris, Stephen J Smerdon, Mathew L Coleman

## Abstract

Protein hydroxylation is a post-translational modification that is commonly catalysed by enzymes of the oxygen- and 2-oxoglutarate (2OG)-dependent oxygenase family. The Jumonji-C (JmjC)-only sub-family of 2OG-oxygenases catalyse the hydroxylation of protein and tRNA substrates involved in fundamental cellular processes. Jumonji-domain 5 (JMJD5) is a highly conserved and essential 2OG-oxygenase that, thus far, is the only arginyl hydroxylase assigned in eukaryotes. We recently reported that JMJD5 hydroxylase activity is required for DNA replication fidelity, and that pathogenic variants cause replication stress (RS) and genome instability (GIN) in a novel neurodevelopmental disorder. Because of the prevalence of RS and GIN in cancer, and reported roles of JMJD5 in tumorigenesis, we here investigate the impact of JMJD5 cancer mutations on its role in replication fidelity. We describe the structural impact of cancer missense mutations on the hydroxylase activity of JMJD5 and its interaction with ‘RCCD1’, an abundant binding partner encoded by a gene associated with susceptibility to a variety of tumour types. We show that the JMJD5:RCCD1 interaction is disrupted by cancer mutations and that the complex is essential for suppressing RS and GIN in tumour cells. Finally, we describe a novel interaction of the complex with RAD51 paralogues and demonstrate the importance of the JMJD5:RCCD1 interaction for normal replication fork restart. Our findings further highlight the importance of protein hydroxylases in fundamental cellular processes and the consequences of JMJD5 and RCCD1 deregulation in human disease.
