## Supplementary Table 1 for "Inactivation of a protein hydroxylase complex impairs replication fork restart in cancer and neurodevelopmental disorders"

### Sheet: Sheet1
Variant	Cancer Type	Source	SIFT Score	SIFT class	Polyphen-2 score	Polyphen-2 class	AlphaMissense pathogenicity	AlphaMissense class
G3E	Lung mixed adenosquamous carcinoma	COSMIC	1*	tolerated	0.002	benign	0.0602	benign
D4N	Melanoma	COSMIC	0*	affect protein function	0.244	benign	0.0847	benign
H6N	Colon adenocarcinoma	COSMIC	0*	affect protein function	0.003	benign	0.066	benign
A9T	Colon adenocarcinoma	COSMIC	1*	tolerated	0.005	benign	0.0726	benign
P11S	Melanoma	COSMIC	0*	affect protein function	0.131	benign	0.0711	benign
L12M	Lung squamous cell carcinoma	COSMIC	0.31	tolerated	0.838	possibly damaging	0.0967	benign
A13T	Endometrial carcinoma	cBioportal	0.2	tolerated	0.004	benign	0.0808	benign
R14I	Lung acinar adenocarcimona	COSMIC	0.08	tolerated	0.019	benign	0.1283	benign
R14K	Mouth carcinoma	COSMIC	0.68	tolerated	0.002	benign	0.0774	benign
E15K	Lung squamous cell carcinoma	cBioportal	0.28	tolerated	0.018	benign	0.0757	benign
G16S	Skin squamous cell carcinoma	COSMIC	1	tolerated	0.02	benign	0.0971	benign
A21S	Ovarian serous carcinoma	COSMIC	0.48	tolerated	0.017	benign	0.0787	benign
A21V	Melanoma	cBioportal	0.21	tolerated	0.183	benign	0.0894	benign
A24V	Endometrioid carcinoma	COSMIC	0.08	tolerated	0.135	benign	0.0792	benign
P27L	Melanoma	COSMIC	0*	affect protein function	1	probably damaging	0.2431	benign
E31Q	Lung adenocarcinoma	COSMIC, cBioportal	0*	affect protein function	0.993	probably damaging	0.0955	benign
L35F	Lung squamous cell carcinoma	COSMIC	0*	affect protein function	1	probably damaging	0.1071	benign
D36N	Melanoma	cBioportal	0.1	tolerated	0.454	possibly damaging	0.0817	benign
E39K	Melanoma	COSMIC	0.13	tolerated	0.483	possibly damaging	0.0734	benign
V45M	Ewing sarcoma/peripheral primitive neuroectodermal tumour	COSMIC	0.33	tolerated	0.085	benign	0.1068	benign
L48F	Lung squamous cell carcinoma	COSMIC	0.28	tolerated	0.997	probably damaging	0.1099	benign
Q50*	Breast carcinoma	COSMIC	N/A	N/A	N/A	N/A	N/A	N/A
E58D	Liver neoplasm	COSMIC	0.55	tolerated	0.156	benign	0.1023	benign
G59S	Lung adenocarcinoma	cBioportal	0.13	tolerated	0.666	possibly damaging	0.115	benign
E63K	Lung adenocarcinoma	cBioportal	0.64	tolerated	0.032	benign	0.0842	benign
S68N	Colon adenocarcinoma	COSMIC	0.66	tolerated	0.93	possibly damaging	0.4423	ambiguous
E69K	Endometrioid carcinoma	COSMIC	0*	affect protein function	0.996	probably damaging	0.0997	benign
V70L	Mesothelioma	COSMIC	0.21	tolerated	0.006	benign	0.1699	benign
I71N	Melanoma	cBioportal	0*	affect protein function	0.877	possibly damaging	0.6951	pathogenic
D73E	Lung squamous cell carcinoma	COSMIC	0.24	tolerated	0.99	probably damaging	0.4846	ambiguous
S75F	Chromophobe renal cell carcinoma, Lung squamous cell carcinoma	COSMIC, cbioportal	0*	affect protein function	0.966	probably damaging	0.6535	pathogenic
E77K	Melanoma	COSMIC			1	probably damaging
L79P	Colon adenocarcinoma	COSMIC	0*	affect protein function	1	probably damaging	0.9712	pathogenic
T81K	Prostate adenocarcinoma	COSMIC	0.14	tolerated	0.99	probably damaging	0.3008	benign
V87I	Non small cell lung cancer	cBioportal	0.5	tolerated	1	probably damaging	0.132	benign
D88G	Endometrioid carcinoma	COSMIC	0*	affect protein function	0.022	benign	0.1136	benign
D90N	B-Lymphoblastic leukemia/lymphoma, Acute myeloid leukemia	cBioportal	0.04*	affect protein function	0.651	possibly damaging	0.0898	benign
R92C	Colon adenocarcinoma, Endometrioid carcinoma	COSMIC, cBioportal	0*	affect protein function	1	probably damaging	0.5644	pathogenic
R92H	Colon adenocarcinoma	COSMIC	0*	affect protein function	1	probably damaging	0.565	pathogenic
R93L	Lung adenocarcinoma	COSMIC	0*	affect protein function	0.826	possibly damaging	0.1349	benign
R93W	Colon adenocarcinoma	COSMIC	0*	affect protein function	0.149	benign	0.1085	benign
V94I	Invasive breast carcinoma	cBioportal	0*	affect protein function	0.982	probably damaging	0.1091	benign
I97V	Lung adenocarcinoma, Melanoma	COSMIC	0.2	tolerated	0.01	benign	0.0613	benign
G98C	Mouth carcinoma	COSMIC	0*	affect protein function	1	probably damaging	0.2497	benign
A103Pfs*26	Non small cell lung cancer	COSMIC	N/A	N/A	N/A	N/A	N/A	N/A
A103V	Hepatocellular carcinoma	cBioportal	0.04*	affect protein function	0.246	benign	0.0768	benign
C107W	Lung adenocarcinoma	cBioportal	0.03*	affect protein function	0.999	probably damaging	0.4174	ambiguous
Q108H	Cutaneous squamous cell carcinoma	cBioportal	0.01*	affect protein function	0	benign	0.1095	benign
A118T	Colon Adenocarcinoma	cBioportal	0.25	tolerated	0.008	benign	0.0709	benign
R121Q	Malignant adnexal tumour	COSMIC	0.1	tolerated	0.521	possibly damaging	0.0848	benign
R121W	Invasive breast carcinoma	cBioportal	0.01*	affect protein function	0.999	probably damaging	0.1276	benign
M125R	Acute myeloid leukaemia	COSMIC	0.11	tolerated	0.981	probably damaging	0.1712	benign
G126C	Colon adenocarcinoma	COSMIC	0.01*	affect protein function	1	probably damaging	0.7853	pathogenic
G126D	Endometrioid carcinoma	COSMIC	0.04*	affect protein function	1	probably damaging	0.977	pathogenic
M129Gfs*45	Small cell lung cancer	COSMIC	N/A	N/A	N/A	N/A	N/A	N/A
A131P	Prostate carcinoma	cBioportal	0*	affect protein function	0.821	possibly damaging	0.5778	pathogenic
D136N	Invasive breast carcinoma	cBioportal	0.02*	affect protein function	0.025	benign	0.0744	benign
A142T	Colon adenocarcinoma	COSMIC	0.32	tolerated	0.123	benign	0.0992	benign
A143T	Mucinous ovarian cancer	COSMIC	0.95	tolerated	0.024	benign	0.0727	benign
I144V	Breast carcinoma	COSMIC	1	tolerated	0.001	benign	0.0648	benign
G151R	Lung adenocarcinoma, Melanoma	COSMIC	0.83	tolerated	0.032	benign	0.0831	benign
R153S	Lung squamous cell carcinoma	cBioportal	0.17	tolerated	0.651	possibly damaging	0.1579	benign
R156C	Endometrioid carcinoma	COSMIC	0.11	tolerated	0	benign	0.0745	benign
R156H	Lung adenocarcinoma	COSMIC, cBioportal	0.31	tolerated	0.001	benign	0.0626	benign
R156S	Papillary renal cell carcinoma	COSMIC	0.77	tolerated	0.007	benign	0.0927	benign
Q162R	Malignant mesodermal mixed tumour	COSMIC	0.7	tolerated	0.001	benign	0.0723	benign
T165I	Colon adenocarcinoma	COSMIC	0.55	tolerated	0.002	benign	0.0735	benign
A168T	Bladder carcinoma	COSMIC	0.34	tolerated	0.294	benign	0.0698	benign
A170E	Lung adenocarcinoma	COSMIC	1	tolerated	0.008	benign	0.0815	benign
D171G	Astrocytoma	COSMIC	0.02*	affect protein function	0.001	benign	0.0596	benign
D171Y	Clear cell renal cell carcinoma	COSMIC	0*	affect protein function	0.761	possibly damaging	0.0858	benign
V178Cfs*36	Lung adenocarcinoma	cBioportal	N/A	N/A	N/A	N/A	N/A	N/A
T183Nfs*31	Rectum adenocarcinoma	COSMIC	N/A	N/A	N/A	N/A	N/A	N/A
T183Qfs*24	Mixed endometrial carcinoma	cBioportal	N/A	N/A	N/A	N/A	N/A	N/A
P185L	Osteosarcoma	COSMIC	0.03	affect protein function	1	probably damaging	0.1319	benign
P185S	Melanoma	COSMIC	0.16	tolerated	1	probably damaging	0.1022	benign
R186Q	Nasopharyngeal carcinoma	COSMIC	0.17	tolerated	0.913	possibly damaging	0.0735	benign
R186W	Melanoma, Uterine serous carcinoma	COSMIC, cBioportal	0.02	affect protein function	1	probably damaging	0.0948	benign
L187del	Colon Adenocarcinoma	cBioportal	N/A	N/A	N/A	N/A	N/A	N/A
R189H	Endometrioid carcinoma, Acute leukaemia of ambiguous origin	COSMIC	0.21	tolerated	0.997	probably damaging	0.0862	benign
P190L	Melanoma	COSMIC	0.52	tolerated	1	probably damaging	0.3276	benign
P190Q	Medulloblastoma, Colon adenocarcinoma	COSMIC	0.19	tolerated	1	probably damaging	0.871	pathogenic
P190R	Invasive breast carcinoma	cBioportal	0.21	tolerated	1	probably damaging	0.8705	pathogenic
Q193H	Colon adenocarcinoma	COSMIC	0.02*	affect protein function	0.907	possibly damaging	0.1901	benign
P202L	Undifferentiated ovarian carcinoma	COSMIC	0.35	tolerated	1	probably damaging	0.1036	benign
R204M	Oesophagus adenocarcinoma	COSMIC	0.03	affect protein function	0.62	possibly damaging	0.1055	benign
L208P	Colon adenocarcinoma	COSMIC	0.01	affect protein function	1	probably damaging	0.97	pathogenic
V211M	Lung squamous cell carcinoma	COSMIC	0.13	tolerated	0.999	probably damaging	0.1453	benign
L223V	Melanoma	COSMIC	0.31	tolerated	0.282	benign	0.0791	benign
E224K	Head and neck squamous cell carcinoma	COSMIC	0.49	tolerated	0.471	possibly damaging	0.0962	benign
Y225*	Burkitt lymphoma	COSMIC	N/A	N/A	N/A	N/A	N/A	N/A
Q227R	Chronic lymphocytic leukaemia/Small lymphocytic lymphoma	COSMIC	0.75	tolerated	0.003	benign	0.0642	benign
E228K	Melanoma	COSMIC	0.28	tolerated	0.006	benign	0.1042	benign
A230T	Stomach adenocarcinoma	COSMIC	0.45	tolerated	1	probably damaging	0.2924	benign
R233*	Melanoma	COSMIC	N/A	N/A	N/A	N/A	N/A	N/A
R233Q	Endometrioid carcinoma	COSMIC	0.11	tolerated	1	probably damaging	0.5891	pathogenic
T234I	Endometrioid carcinoma	COSMIC	0.23	tolerated	1	probably damaging	0.2986	benign
P236T	Stomach carcinoma	COSMIC	0.08	tolerated	1	probably damaging	0.9572	pathogenic
P236Q	Choriocarcinoma	COSMIC	0.11	tolerated	1	probably damaging	0.829	pathogenic
V237A	Stomach adenocarcinoma	COSMIC	0.02	affect protein function	1	probably damaging	0.8304	pathogenic
S241L	Melanoma, Endometrioid carcinoma	cBioportal, COSMIC	0.37	tolerated	1	probably damaging	0.0928	benign
S241W	Invasive breast carcinoma	cBioportal	0.03	affect protein function	1	probably damaging	0.2641	benign
E246K	Stomach adenocarcinoma	COSMIC	0.35	tolerated	0.925	possibly damaging	0.0968	benign
L252F	Glioblastoma	cBioportal	0.47	tolerated	1	probably damaging	0.5587	ambiguous
V255I	Rectum adenocarcinoma	COSMIC	0.61	tolerated	0.468	possibly damaging	0.0802	benign
N256D	Endometrial carcinoma	cBioportal	0.6	tolerated	0.051	benign	0.0668	benign
E257K	Stomach adenocarcinoma	COSMIC	0.14	tolerated	0.995	probably damaging	0.1586	benign
S260R	Bladder carcinoma	COSMIC	0.39	tolerated	0.029	benign	0.1602	benign
Y262C	Stomach adenocarcinoma	COSMIC	0.02	affect protein function	1	probably damaging	0.2087	benign
V264M	Breast carcinoma, Endometrioid carcinoma	COSMIC	0.31	tolerated	0.877	possibly damaging	0.0782	benign
E266K	Stomach carcinoma	COSMIC	0.34	tolerated	0.006	benign	0.0701	benign
V270I	Oesophagus adenocarcinoma, Ovarian adenocarcinoma	COSMIC	0.47	tolerated	0	benign	0.0653	benign
G271W	Papillary renal cell carcinoma	COSMIC	0	affect protein function	1	probably damaging	0.879	pathogenic
L273R	Colon adenocarcinoma	COSMIC	0.2	tolerated	0.964	probably damaging	0.9666	pathogenic
P283L	Endometrioid carcinoma	COSMIC	0.02	affect protein function	1	probably damaging	0.1942	benign
E284K	Esophagogastric adenocarcinoma	COSMIC	0.51	tolerated	1	probably damaging	0.3557	ambiguous
D288N	Melanoma	COSMIC	0.02	affect protein function	1	probably damaging	0.7122	pathogenic
I289T	Stomach adenocarcinoma	COSMIC	0.03	affect protein function	1	probably damaging	0.7087	pathogenic
S290N	Prostate carcinoma	COSMIC	0.44	tolerated	0.001	benign	0.1035	benign
D293N	Liver neoplasm	COSMIC	0.36	tolerated	1	probably damaging	0.2847	benign
Y294C	Colon adenocarcinoma	COSMIC	0	affect protein function	1	probably damaging	0.5356	ambiguous
G298C	Stomach carcinoma	COSMIC	0	affect protein function	1	probably damaging	0.2879	benign
D299Y	Melanoma	COSMIC	0.03	affect protein function	0.987	probably damaging	0.0864	benign
G300V	Melanoma	COSMIC	0.04	affect protein function	0.347	benign	0.1308	benign
G300W	Oesophageal squamous cell carcinoma	COSMIC	0.07	tolerated	1	probably damaging	0.2008	benign
E302*	Melanoma	COSMIC	N/A	N/A	N/A	N/A	N/A	N/A
E303K	Invasive breast carcinoma	cBioportal	0.24	tolerated	0.699	possibly damaging	0.1249	benign
T306I	Skin squamous cell carcinoma	cBioportal	0.02	affect protein function	0.998	probably damaging	0.2192	benign
Q314R	Stomach carcinoma	COSMIC	0.55	tolerated	0	benign	0.0632	benign
P319L	Hepatocellular adenoma	cBioportal	0.06	tolerated	1	probably damaging	0.709	pathogenic
D323N	Head and neck squamous cell carcinoma	COSMIC	0	affect protein function	0.999	probably damaging	0.9593	pathogenic
P324L	Invasive breast carcinoma	cBioportal	0.09	tolerated	1	probably damaging	0.2305	benign
Q325K	Melanoma	COSMIC	1	tolerated	0.998	probably damaging	0.1434	benign
F328L	Pharanygeal squamous cell carcinoma	COSMIC	0.33	tolerated	0.709	possibly damaging	0.6099	pathogenic
Q331H	Colon adenocarcinoma	COSMIC	0	affect protein function	1	probably damaging	0.9732	pathogenic
M333T	Melanoma	COSMIC	0.57	tolerated	0.033	benign	0.1322	benign
Y337Tfs*60	Thyroid carcinoma	COSMIC	N/A	N/A	N/A	N/A	N/A	N/A
R339Q	Stomach adenocarcinoma, Breast carcinoma, Lung squamous cell carcinoma, Lung giant cell carcinoma, Oesophageal squamous cell carcinoma	COSMIC	0.31	tolerated	0.992	probably damaging	0.0636	benign
P343Q	Bladder carcinoma	COSMIC	0.23	tolerated	1	probably damaging	0.1406	benign
P343T	Lung squamous cell carcinoma	COSMIC	0.03	affect protein function	0.999	probably damaging	0.1054	benign
A348T	Hepatocellular carcinoma	COSMIC	0.4	tolerated	0.433	benign	0.0773	benign
L349M	Uterine serous carcinoma	cBioportal	0.03	affect protein function	0.999	probably damaging	0.2088	benign
Y350H	Endometrioid carcinoma	cBioportal	0	affect protein function	1	probably damaging	0.3326	benign
T354M	Colon adenocarcinoma	COSMIC	0.03	affect protein function	0.999	probably damaging	0.1175	benign
H355Y	Endometrioid carcinoma	COSMIC	0.13	tolerated	0.976	probably damaging	0.0867	benign
L357del	Acute leukaemia	COSMIC	N/A	N/A	N/A	N/A	N/A	N/A
T360M	Burkitt lymphoma	COSMIC	0.01	affect protein function	1	probably damaging	0.7041	pathogenic
Q362H	Stomach Adenocarcinoma	COSMIC	0.59	tolerated	1	probably damaging	0.6409	pathogenic
V365L	Lung adenocarcinoma	COSMIC	0.2	tolerated	0.996	probably damaging	0.2861	benign
V365M	Melanoma	COSMIC	0.04	affect protein function	1	probably damaging	0.4218	ambiguous
P368L	Melanoma	cBioportal	0.01	affect protein function	1	probably damaging	0.1812	benign
D369N	Endometrioid carcinoma	COSMIC	0	affect protein function	0.066	benign	0.0749	benign
D369Y	Melanoma	COSMIC	0	affect protein function	1	probably damaging	0.1962	benign
E371K	Melanoma	COSMIC	0.25	tolerated	0.007	benign	0.078	benign
K372R	Stomach Adenocarcinoma	cBioportal	0.25	tolerated	0.003	benign	0.0663	benign
K375M	Mouth squamous cell carcinoma	COSMIC	0.04	affect protein function	0.974	probably damaging	0.0989	benign
A379V	Endometrioid carcinoma	COSMIC	0.29	tolerated	0.08	benign	0.0793	benign
P380S	Endometrioid carcinoma	cBioportal	0.69	tolerated	0.393	benign	0.0691	benign
C384Y	Colon adenocarcinoma	COSMIC	0	affect protein function	1	probably damaging	0.7239	pathogenic
P388L	Diffuse glioma	cBioportal	0.01	affect protein function	1	probably damaging	0.3208	benign
E390D	Endometrioid carcinoma, Breast carcinoma	cBioportal	1	tolerated	0.015	benign	0.1008	benign
E390K	Breast carcinoma	COSMIC	0.04	affect protein function	0.856	possibly damaging	0.6136	pathogenic
E390*	Prostate carcinoma	COSMIC	N/A	N/A	N/A	N/A	N/A	N/A
I391F	Hepatocellular carcinoma	COSMIC	0.02	affect protein function	0.488	possibly damaging	0.2748	benign
L392M	Lung adenocarcinoma	COSMIC	0	affect protein function	1	probably damaging	0.4155	ambiguous
F393L	Rectum adenocarcinoma	COSMIC	0.02	affect protein function	0.999	probably damaging	0.9629	pathogenic
P395L	Prostate carcinoma, Head and neck squamous cell carcinoma , Uterine serous carcinoma	COSMIC, cbioportal	0	affect protein function	1	probably damaging	0.8861	pathogenic
P395Q	Lung squamous cell carcinoma	COSMIC	0	affect protein function	1	probably damaging	0.9585	pathogenic
V396M	Basal cell carcinoma	COSMIC	0.19	tolerated	0.968	probably damaging	0.1088	benign
Y398H	Clear cell renal cell carcinoma	COSMIC	0.23	tolerated	0.008	benign	0.1311	benign
Y401*	Liver carcinoma	COSMIC	N/A	N/A	N/A	N/A	N/A	N/A
Y401C	Clear cell renal cell carcinoma	COSMIC	0.02	affect protein function	0.965	probably damaging	0.2448	benign
V402M	Colon adenocarcinoma	COSMIC	0.01	affect protein function	1	probably damaging	0.6225	pathogenic
R403Q	Merkel cell carcinoma	COSMIC	0.16	tolerated	1	probably damaging	0.1119	benign
L407F	Hodgkin lymphoma	COSMIC	0.43	tolerated	0.988	probably damaging	0.1452	benign
S410L	Endometrioid carcinoma	cBioportal	0.01	affect protein function	1	probably damaging	0.9266	pathogenic
F413V	Endometrioid carcinoma	cBioportal	0.11	tolerated	1	probably damaging	0.586	pathogenic
W414L	Rectum adenocarcinoma	COSMIC	0.02	affect protein function	1	probably damaging	0.9359	pathogenic
W414R	Hepatocellular carcinoma	COSMIC	0	affect protein function	1	probably damaging	0.9882	pathogenic
W414S	Prostate adenocarcinoma	cBioportal	0	affect protein function	1	probably damaging	0.9339	pathogenic
S416L	Endometrioid carcinoma	COSMIC	0.04	affect protein function	0.998	probably damaging	0.1788	benign
*417Wext*3	Colon adenocarcinoma	COSMIC	N/A	N/A	N/A	N/A	N/A	N/A
