## Supplementary Table 2 for "Inactivation of a protein hydroxylase complex impairs replication fork restart in cancer and neurodevelopmental disorders"

### Sheet: Sheet1
Variant	Reproducible instability	Reproducible activity reduction
P190L	Yes +	Yes *
L223V	Yes +	No
E224K	Yes +	No
S241L	No	Yes ***
E246K	No	No
Y262C	No	Yes ***
G271W	Yes +++	Yes ***
P283L	Yes +++	Yes ***
G300W	Yes +	No
P319L	No	Yes ***
D323N	No	Yes ***
F328L	No	No
M333T	No	No
R339Q	No	No
P343T	No	No
T354M	No	Yes ***
H355Y	No	No
Q362H	No	Yes ***
D369Y	Yes ++	Yes ***
P380S	No	No
E390K	Yes +++	Yes ***
I391F	Yes +++	No
P395Q	Yes +++	Yes ***
Y398H	Yes +	No
V402M	Yes +	No
F413V	No	Yes **
W414R	No	Yes ***
