## Supplementary Table 3 for "Inactivation of a protein hydroxylase complex impairs replication fork restart in cancer and neurodevelopmental disorders"

### Sheet: Paper Table
Variant	Cancer Type	Source	SIFT Score	SIFT class	Polyphen-2 score	Polyphen-2 class	AlphaMissense Score	AlphaMissense Class
A8S	Thyroid Neoplasm, Large intestine adenocarcinoma	COSMIC	0*	Affect protein function	0.011	Benign	0.0769	benign
G24R	Thyroid Carcinoma	COSMIC	0*	Affect protein function	1	Probably damaging	0.1437	benign
V29L	Liver Neoplasm	COSMIC	0*	Affect protein function	0.176	Benign	0.2514	benign
P34L	Thyroid Carcinoma, Colon adenocarcinoma	COSMIC, cBioportal	0.04*	Affect protein function	0.999	Probably damaging	0.1279	benign
C42Y	Thyroid Carcinoma	COSMIC	0*	Affect protein function	0.826	Possibly damaging	0.1364	benign
R43C	Bladder Urothelial Carcinoma	cBioportal	0.01*	Affect protein function	0.013	Benign	0.1365	benign
W48*	Hepatocellular Carcinoma	cBioportal	N/A	N/A	N/A	N/A	N/A	N/A
X56_splice	Pediatric Low Grade Gliomas	cBioportal	N/A	N/A	N/A	N/A	N/A	N/A
R59H	Bladder Urothelial Carcinoma	cBioportal	0.02*	Affect protein function	0.007	Benign	0.0924	benign
L60W	Prostate Adenocarcinoma	COSMIC, cBioportal	0.01*	Affect protein function	0.661	Possibly damaging	0.5886	pathogenic
A66V	Lymphoma	cBioportal	1	Tolerated	0	Benign	0.082	benign
D75G	Biliary Tract Carcinoma	COSMIC	0.1	Tolerated	0.689	Possibly damaging	0.3188	benign
A78T	Lung squamous cell carcinoma	COSMIC	0.04*	Affect protein function	1	Probably damaging	0.2649	benign
S79L	Lung large cell neuroendocrine carcinoma	COSMIC	0.04*	Affect protein function	0.672	Possibly damaging	0.3105	benign
L86M	Large intestine Adenocarcinoma	COSMIC	0*	Affect protein function	0.917	Possibly damaging	0.225	benign
R87H	Hepatocellular Carcinoma	cBioportal	0*	Affect protein function	1	Probably damaging	0.1089	benign
W111C	Large intestine Adenocarcinoma	COSMIC	0.05*	Affect protein function	0.121	Benign	0.7969	pathogenic
G121R	Skin basal cell carcinoma	COSMIC, cBioportal	0	Affect protein function	0.001	Benign	0.093	benign
D124H	Hepatocellular Carcinoma	COSMIC, cBioportal	0.06	Tolerated	0.759	Possibly damaging	0.0868	benign
G127A	Esophageal Squamous Cell Carcinoma	cBioportal	0.36	Tolerated	0	Benign	0.0696	benign
E128K	Thyroid Carcinoma	COSMIC	0.39	Tolerated	0.9	Possibly damaging	0.0819	benign
A140T	Ovary Mixed adenosquamous carcinoma	COSMIC	0.06	Tolerated	0.44	Benign	0.1097	benign
R141S	Thyroid Carcinoma, Melanoma	COSMIC, cBioportal	0.28	Tolerated	0.007	Benign	0.1594	benign
P146Q	Melanoma	COSMIC, cBioportal	0.11	Tolerated	0.17	Benign	0.2267	benign
P146T	Bladder Carcinoma	cBioportal	0.07	Tolerated	0.034	Benign	0.175	benign
A148V	Thyroid Carcinoma	COSMIC	0.83	Tolerated	0.024	Benign	0.0818	benign
Y151H	Breast carcinoma	COSMIC, cBioportal	0.56	Tolerated	0.697	Possibly damaging	0.1604	benign
R152Q	Thyroid Carcinoma	COSMIC	0.86	Tolerated	0.052	benign	0.0816	benign
R161C	Endometrioid carcinoma	COSMIC	0.02	Affect protein function	0.454	Possibly damaging	0.1536	benign
G166A	Large intestine Adenocarcinoma	COSMIC	0	Affect protein function	0.991	Probably damaging	0.5807	pathogenic
A167V	Large intestine Adenocarcinoma	COSMIC	0.26	tolerated	0.164	Benign	0.112	benign
A167G	Ovarian Mucinous carcinoma	COSMIC	0.69	Tolerated	0.281	Benign	0.1106	benign
A175V	Oesophageal Squamous Cell Carcinoma	COSMIC	0.26	Tolerated	0.244	Benign	0.0757	benign
A175T	Lymphoma	cBioportal	0.51	Tolerated	0.066	Benign	0.0993	benign
E200K	Melanoma	cBioportal	0.86	Tolerated	0.636	Possibly damaging	0.1504	benign
R202Q	Large intestine Adenocarcinoma	COSMIC	0.47	Tolerated	0.883	Possibly damaging	0.1026	benign
G209C	Serous Ovarian Cancer	COSMIC, cBioportal	0	Affect protein function	1	Probably damaging	0.4942	ambiguous
L210P	Prostate Adenocarcinoma	cBioportal	0.07	Tolerated	0.997	Probably damaging	0.5495	ambiguous
V211A	Melanoma	cBioportal	0.4	Tolerated	0	Benign	0.0529	benign
V215A	Stomach Adenocarcinoma	COSMIC	0.01	Affect protein function	0.995	Probably damaging	0.2479	benign
A216V	Melanoma	cBioportal	0.01	Affect protein function	1	Probably damaging	0.2922	benign
G219Afs*7	Melanoma	cBioportal	N/A	N/A	N/A	N/A	N/A	N/A
W220Lfs*8	Melanoma	cBioportal	N/A	N/A	N/A	N/A	N/A	N/A
V223L	Stomach Adenocarcinoma	cBioportal	1	Tolerated	0.097	benign	0.1521	benign
G229E	Uterine Endometrioid Carcinoma	cBioportal	0.03	Affect protein function	0.328	Benign	0.4789	ambiguous
Y232C	Uterine Endometrioid Carcinoma	cBioportal	0	Affect protein function	1	Probably damaging	0.5405	ambiguous
I233M	Bladder Urothelial Carcinoma	COSMIC, cBioportal	0.11	Tolerated	0.761	Possibly damaging	0.192	benign
N237T	Thyroid Carcinoma	COSMIC	0.19	Tolerated	1	Probably damaging	0.9624	pathogenic
G240V	Thyroid Carcinoma	COSMIC	0	Affect protein function	1	Probably damaging	0.9584	pathogenic
R247K	Glioma	COSMIC	0.2	Tolerated	0.027	Benign	0.0944	benign
R247S	Thyroid Carcinoma	COSMIC	0.04	Affect protein function	0.256	Benign	0.4091	ambiguous
A257T	Uterine Endometrioid Carcinoma	cBioportal	0.24	Tolerated	0.003	Benign	0.0636	benign
R258W	Thyroid Carcinoma	COSMIC	0.03	Affect protein function	0.893	Possibly damaging	0.0939	benign
X260_splice	Non-Small Cell Lung Cancer	CRUK0043-R2	N/A	N/A	N/A	N/A	N/A	N/A
E262K	Lung Adenocarcinoma	cBioportal	0.53	Tolerated	0.002	Benign	0.0778	benign
R272I	Rectal Adenocarcinoma	cBioportal	0.2	Tolerated	0.08	benign	0.1141	benign
T273M	Large intestine adenocarcinoma, Melanoma	COSMIC, cBioportal	0.14	Tolerated	0.004	Benign	0.0681	benign
G274C	Lung Squamous Cell Carcinoma	cBioportal	0.12	Tolerated	0.289	Benign	0.0964	benign
G274S	Melanoma	COSMIC	0.53	Tolerated	0	Benign	0.0747	benign
F284L	Lung non small cell carcinoma	COSMIC	0.2	Tolerated	0.991	Probably damaging	0.8826	pathogenic
F290V	Lung adenocarcinoma	COSMIC	0.58	Tolerated	0.997	Probably damaging	0.9391	pathogenic
F290L	Thyroid Carcinoma	COSMIC	1	Tolerated	0.911	Possibly damaging	0.6768	pathogenic
S309F	Melanoma	cBioportal	0.02	Affect protein function	1	Probably damaging	0.7064	pathogenic
R310W	Ewings sarcoma	COSMIC, cBioportal	0.02	Affect protein function	1	Probably damaging	0.3622	ambiguous
R310Q	Skin Squamous Cell Carcinoma	COSMIC, cBioportal	0.65	Tolerated	1	Probably damaging	0.4421	ambiguous
G319E	Large intestine Adenocarcinoma	COSMIC, cBioportal	0	Affect protein function	1	Probably damaging	0.6246	pathogenic
E320A	Renal Clear Cell Carcinoma	COSMIC, cBioportal	0.63	Tolerated	0.928	Possibly damaging	0.1708	benign
W324*	Basal Cell Carcinoma	cBioportal	N/A	N/A	N/A	N/A	N/A	N/A
W324L	Lung Squamous Cell Carcinoma	cBioportal	0.05	Tolerated	0.999	Probably damaging	0.898	pathogenic
W324C	Lung Squamous Cell Carcinoma	cBioportal	0.01	Affect protein function	0.977	Probably damaging	0.9502	pathogenic
G325C	Neuroblastoma	cBioportal	0	Affect protein function	1	Probably damaging	0.9715	pathogenic
X327_splice	Cutaneous Melanoma	cBioportal	N/A	N/A	N/A	N/A	N/A	N/A
K328N	Uterine Endometrioid Carcinoma	cBioportal	0.2	Tolerated	0.998	Probably damaging	0.8017	pathogenic
Y329*	Breast Invasive Ductal Carcinoma	cBioportal	N/A	N/A	N/A	N/A	N/A	N/A
R344C	Bladder Urothelial Carcinoma, Breast Carcinoma	COSMIC, cBioportal	0.07	Tolerated	0.002	Benign	0.0626	benign
R344H	Glioma	COSMIC	0.1	Tolerated	0.992	Probably damaging	0.0802	benign
R345C	Adrenocortical Carcinoma	cBioportal	0.03	Affect protein function	0.26	Benign	0.1136	benign
Y348C	Biliary tract Carcinoma	COSMIC, cBioportal	0.19	Tolerated	1	Probably damaging	0.5009	ambiguous
Q353R	Melanoma	COSMIC, cBioportal	0.79	Tolerated	0.035	Benign	0.0834	benign
G362A	Lymphoid Myeloma, Lung Adenocarcinoma, Prostate adenocarcinoma	COSMIC, cBioportal	0	Affect protein function	1	Probably damaging	0.6035	pathogenic
P363T	Colon Adenocarcinoma	COSMIC	0.46	Tolerated	0.98	Probably damaging	0.3312	benign
V368M	Skin Squamous Cell Carcinoma	COSMIC	0.03	Affect protein function	1	Probably damaging	0.668	pathogenic
A370V	Breast Invasive Ductal Carcinoma	COSMIC	0.29	Tolerated	0.615	Possibly damaging	0.2252	benign
K373T	Lymphoma	cBioportal	0.41	Tolerated	0.148	Benign	0.0759	benign
K373R	Angiosarcoma	COSMIC	0.77	Tolerated	0	Benign	0.0925	benign
G374E	Glioblastoma	cBIOportal	0.11	Tolerated	0.001	Benign	0.0564	benign
K375R	Angiosarcoma	cBioportal	0.28	Tolerated	0.244	Benign	0.0675	benign
S376N	Large intestine Adenocarcinoma	COSMIC, cBioportal	0	Affect protein function	0.244	Benign	0.1129	benign
