## Supplementary Table 4 for "Inactivation of a protein hydroxylase complex impairs replication fork restart in cancer and neurodevelopmental disorders"

### Sheet: Sheet1
Accession	Gene name	Coverage [%]	# Peptides	# PSMs	# Unique Peptides	Score Sequest HT: Sequest HT	Activity Dependence (score)
A6NED2	RCCD1	97	37	807	37	2082.62	#REF!
Q8N371	JMJD5	82	48	777	48	1613.03	#REF!
Q7L273	KCTD9	56	15	18	15	64.31	#REF!
O94766	B3GAT3	55	8	11	8	36.42	#REF!
O60271	SPAG9	42	33	46	30	153.09	#REF!
Q53GQ0	HSD17B12	41	8	10	8	24.92	#REF!
Q96CS3	FAF2	38	11	11	11	39.91	#REF!
P63173	RPL38	36	4	6	4	17.97	#REF!
P08574	CYC1	32	5	9	5	35.41	#REF!
P58546	MTPN	32	2	2	2	8.08	#REF!
P13994	CCDC130	30	12	12	12	34.99	#REF!
P57088	TMEM33	30	5	6	5	21.71	#REF!
Q8N428	GALNT16	29	9	12	9	38.53	#REF!
Q9P035	HACD3	28	10	11	10	34.94	#REF!
Q10469	MGAT2	28	9	9	9	24	#REF!
P22413	ENPP1	25	13	14	13	42.22	#REF!
P62834	RAP1A	23	4	4	4	13.14	#REF!
Q9Y5M8	SRPRB	23	4	4	4	10.82	#REF!
Q7Z7H8	MRPL10	23	2	3	2	7.92	#REF!
Q9HCU5	PREB	22	5	7	5	23.37	#REF!
P63000	RAC1	22	2	3	2	12.62	#REF!
P48047	ATP5PO	20	3	4	3	7.72	#REF!
O94923	GLCE	18	7	9	7	20.48	#REF!
Q9HBH5	RDH14	18	3	3	3	8.11	#REF!
P43487	RANBP1	17	2	3	2	12.14	#REF!
O96008	TOMM40	17	3	3	3	11.98	#REF!
P08754	GNAI3	16	4	5	2	12.52	#REF!
Q9UNE7	STUB1	16	4	4	4	9.68	#REF!
Q3SXM5	HSDL1	15	3	4	3	11.2	#REF!
P22061	PCMT1	14	2	2	2	9.3	#REF!
O95816	BAG2	14	2	2	2	8.17	#REF!
Q8IY26	PLPP6	14	3	3	3	7.81	#REF!
O95573	ACSL3	13	5	5	5	18.81	#REF!
O75746	SLC25A12	13	7	7	3	15.6	#REF!
Q8N2K0	ABHD12	12	4	4	4	8.88	#REF!
Q8NBS9	TXNDC5	12	3	3	3	7.9	#REF!
O00767	SCD	11	3	3	3	8.33	#REF!
Q9Y6K0	CEPT1	11	3	4	3	8.25	#REF!
O43502	RAD51C	10	2	2	2	8.77	#REF!
O43542	XRCC3	10	3	3	3	7.59	#REF!
Q8WVX9	FAR1	9	4	4	4	11.14	#REF!
Q13724	MOGS	9	4	4	4	8.01	#REF!
Q96CX2	KCTD12	9	3	3	3	7.9	#REF!
Q99615	DNAJC7	8	3	3	3	7.71	#REF!
P08237	PFKM	7	5	5	3	12.32	#REF!
Q7Z6Z7	HUWE1	6	16	17	16	53.45	#REF!
Q6UB35	MTHFD1L	6	4	4	4	10.62	#REF!
Q9NVI1	FANCI	5	4	5	4	11.91	#REF!
Q4VCS5	AMOT	5	3	3	3	9.82	#REF!
P46379	BAG6	5	3	3	3	9.46	#REF!
